# AbNatiV: VQ-VAE-based assessment of antibody and nanobody nativeness for hit selection, humanisation, and engineering

**DOI:** 10.1101/2023.04.28.538712

**Authors:** Aubin Ramon, Montader Ali, Misha Atkinson, Alessio Saturnino, Kieran Didi, Cristina Visentin, Stefano Ricagno, Xing Xu, Matthew Greenig, Pietro Sormanni

**Author notes:** Faculty of Mathematics, University of Cambridge, Wilberforce Road, Cambridge CB3 0WA, UK.

## Abstract

Monoclonal antibodies have emerged as key therapeutics, and nanobodies are rapidly gaining momentum following the approval of the first nanobody drug in 2019. Nonetheless, the development of these biologics as therapeutics remains a challenge. Despite the availability of established in vitro directed evolution technologies that are relatively fast and cheap to deploy, the gold standard for generating therapeutic antibodies remains discovery from animal immunization or patients. Immune-system derived antibodies tend to have favourable properties in vivo, including long half-life, low reactivity with self-antigens, and low toxicity. Here, we present AbNatiV, a deep-learning tool for assessing the nativeness of antibodies and nanobodies, i.e., their likelihood of belonging to the distribution of immune-system derived human antibodies or camelid nanobodies. AbNatiV is a multi-purpose tool that accurately predicts the nativeness of Fv sequences from any source, including synthetic libraries and computational design. It provides an interpretable score that predicts the likelihood of immunogenicity, and a residue-level profile that can guide the engineering of antibodies and nanobodies indistinguishable from immune-system-derived ones. We further introduce an automated humanisation pipeline, which we applied to two nanobodies. Wet-lab experiments show that AbNatiV-humanized nanobodies retain binding and stability at par or better than their wild type, unlike nanobodies humanised relying on conventional structural and residue-frequency analysis. We make AbNatiV available as downloadable software and as a webserver.
