## Supplementary tables for "AbNatiV: VQ-VAE-based assessment of antibody and nanobody nativeness for hit selection, humanisation, and engineering"

### Sheet: ST1
Supplementary Table 1. Evaluation of the ROC classification task for human VH sequences. The assessment is carried out for AbNatiV trained on human VH sequences (first row) and other computational approaches that can assess humanness (other rows). AbLSTM retrained corresponds to the AbLSTM model retrained on the same training set of AbNatiV (see Methods). The first six columns report the area und…
VH	Classification (ROC-AUC)
	Rhesus vs		Mouse vs		PSSM-generated vs
	T	D	T	D	T	D
AbNatiV	0.958123	0.9108	0.995353	0.986351	0.999436	0.996785
OASis (relaxed)	0.525537	0.790466	0.917806	0.964532	0.976481	0.988937
Sapiens	0.58132	0.841651	0.980194	0.992178	0.991221	0.995712
AbLSTM	0.741882	0.880873	0.961304	0.983206	0.997035	0.997928
AbLSTM Retrained	0.790701	0.860019	0.964979	0.975054	0.996031	0.995384

### Sheet: ST2
Supplementary Table 2. Evaluation of the ROC classification task for human VKappa sequences. The assessment is carried out for AbNatiV trained on human VKappa sequences (first row) and other computational approaches that can assess humanness (other rows). The first six columns report the area under the curve for ROC curves (shown in Supplementary Fig. 5C-D for AbNatiV only), assessing the ability…
VKappa	Classification (ROC-AUC)
	Rhesus vs		Mouse vs		PSSM-generated vs
	T	D	T	D	T	D
AbNatiV	0.8	0.763	0.997	0.996	0.99	0.984
OASis (relaxed)	0.705	0.719	0.992	0.991	0.948	0.949
Sapiens	0.815	0.825	0.992	0.992	0.986	0.986

### Sheet: ST3
Supplementary Table 3. Evaluation of the ROC classification task for human VLambda sequences. The assessment is carried out for AbNatiV trained on human VLambda sequences (first row) and other computational approaches that can assess humanness (other rows). The first six columns report the area under the curve for ROC curves (shown in Supplementary Fig. 5E-F for AbNatiV only), assessing the abili…
VLambda	Classification (ROC-AUC)
	Rhesus vs		Mouse vs		PSSM-generated vs
	T	D	T	D	T	D
AbNatiV	0.854697	0.796531	0.99998	0.999579	0.986361	0.972179
OASis (relaxed)	0.791445	0.792346	0.998979	0.997628	0.942834	0.936052
Sapiens	0.842559	0.833597	0.997403	0.996693	0.969092	0.948556

### Sheet: ST4
Supplementary Table 4. Evaluation of the ROC classification task for human VHH sequences. The assessment is carried out for AbNatiV trained on human VHH sequences (first row) and other computational approaches that can assess humanness (other rows). AbLSTM retrained corresponds to the AbLSTM model retrained on the same training set of AbNatiV (see Methods). The first eight columns report the area…
VHH	Classification (ROC-AUC)
	Human Test vs		Mouse vs		Rhesus vs		PSSM-generated vs
	T	D	T	D	T	D	T	D
AbNatiV	0.981659	0.982264	0.994539	0.994828	0.992191	0.992329	0.915154	0.915882
AbLSTM retrained	0.953195	0.952526	0.987866	0.987628	0.984163	0.983958	0.89024	0.888672

### Sheet: ST5
Supplementary Table 5. AbNatiV main datasets. Main datasets used to train or evaluate the AbNatiV models (Human VH, VKappa, VLambda and Camelid VHH) with their size, characterics and references. Other datasets used in the paper are directly described in the main materials.
Name		Size	Characteristics	References
VH	Human	2060000	Repertoires from human studies of the OAS	https://opig.stats.ox.ac.uk/webapps/oas/
	Human BioPhi	10000	Human random subset of the training set of BioPhi	https://www.tandfonline.com/doi/full/10.1080/19420862.2021.2020203
	Human Diverse >5%	9906	Sequences from the Human Test and BioPhi datasets with a sequence identity difference of 5% from their respective closest sequence of the VH Train set	Custom
	Mouse	10000	Repertoires from mouse studies of the OAS	https://opig.stats.ox.ac.uk/webapps/oas/
	Rhesus	10000	Repertoires from rhesus studies of the OAS	https://opig.stats.ox.ac.uk/webapps/oas/
	PSSM-generated	10000	Randomly generated sequences on the position-specific residue distribution at each position over 20,000 sequences from the Human VH database not part of the training	Custom
VKappa	Human	2060000	Repertoires from human studies of the OAS	https://opig.stats.ox.ac.uk/webapps/oas/
	Human BioPhi	10000	Human random subset of the training set of BioPhi	https://www.tandfonline.com/doi/full/10.1080/19420862.2021.2020203
	Human Diverse >2.5%	10490	Sequences from the Human Test and BioPhi datasets with a sequence identity difference of 2.5% from their respective closest sequence of the VH Train set	Custom
	Mouse	10000	Repertoires from C57BL and BALB mouse studies of the OAS	https://opig.stats.ox.ac.uk/webapps/oas/
	Rhesus	10000	Repertoires from rhesus studies of the OAS	https://opig.stats.ox.ac.uk/webapps/oas/
	PSSM-generated	10000	Randomly generated sequences on the position-specific residue distribution at each position over 20,000 sequences from the Human VKappa database not part of the training	Custom
VLambda	Human	2060000	Repertoires from human studies of the OAS	https://opig.stats.ox.ac.uk/webapps/oas/
	Human BioPhi	10000	Human random subset of the training set of BioPhi	https://www.tandfonline.com/doi/full/10.1080/19420862.2021.2020203
	Human Diverse >2.5%	10459	Sequences from the Human Test and BioPhi datasets with a sequence identity difference of 2.5% from their respective closest sequence of the VH Train set	Custom
	Mouse	4423	Repertoires from C57BL and BALB mouse studies of the OAS	https://opig.stats.ox.ac.uk/webapps/oas/
	Rhesus	10000	Repertoires from rhesus studies of the OAS	https://opig.stats.ox.ac.uk/webapps/oas/
	PSSM-generated	10000	Randomly generated sequences on the position-specific residue distribution at each position over 20,000 sequences from the Human VLambda database not part of the training	Custom
VHH	Camelid	2202793	Repertoires of 3 camelids (1), 2 llama immunised against HIV (2), and 1 llama immunised against GST and PDZ (3). Additional alpaca repertoire (only ~100,000 paired read in sequencing of mother-a and mother-b) immunised against IL-6 (4).	(1) https://pubmed.ncbi.nlm.nih.gov/27588755/ (2) https://pubmed.ncbi.nlm.nih.gov/25522326/ (3) https://pubmed.ncbi.nlm.nih.gov/33592195/ (4) https://arxiv.org/abs/2306.03329
	PDB-sdAB	1392	Nanobodies sequences from the PDB and from the sdAb databases (camelids and synthetic constructs)	https://www.rcsb.org/ http://www.sdab-db.ca/
	Camelid Diverse >5%	3468	Sequences from the Camelid Test dataset with a sequence identity difference of 5% from their respective closest sequence of the VH Train set	Custom
	PSSM-generated	10000	Randomly generated sequences on the position-specific residue distribution at each position over 20,000 sequences from the Camelid database not part of the training	Custom

### Sheet: ST6
Supplementary Table 6. AbNatiV hyper-parameters. Hyper-parameters used in the training of the AbNatiV models (Human VH, VKappa, VLambda and Camelid VHH). The notations correspond notably to the ones used in the Methods section to describe the architecture of AbNatiV.
Hyperparameter name	Notation	Value
Kernel size	K	8
Stride size	S	8
Embedding size	d_emb	768
Compressed sequence length	l	19
Dimension of the code-vectors	d_c	64
Number of code-vectors in codebook	N	256
Masking rate	p_mask	0.15
Number of heads in the MHA layers	H	8
Number of transformer blocks	L	3
Hidden dimention of the feed-forward layer of the transformer blocks	d_ff	128
Dropout	d	0
Commitment cost	β	2
Number of epochs	N/A	10
